# Massively Parallel Reporter Assays identify enhancer elements in Oesophageal Adenocarcinoma

**DOI:** 10.1101/2024.06.11.598412

**Authors:** SH Yang, I Ahmed, Y Li, CW Bleaney, AD Sharrocks

## Abstract

Cancer is a disease underpinned by aberrant gene expression. Enhancers are regulatory elements that play a major role in transcriptional control and changes in active enhancer function are likely critical in the pathogenesis of oesophageal adenocarcinoma (OAC). Here, we utilise STARR-seq to profile the genome-wide enhancer landscape in OAC and identify hundreds of high-confidence enhancer elements. These regions are enriched in enhancer-associated chromatin marks, are actively transcribed and exhibit high levels of associated gene activity in OAC cells. These characteristics are maintained in human patient samples, demonstrating their disease relevance. This relevance is further underlined by their responsiveness to oncogenic ERBB2 inhibition and increased activity compared to the pre-cancerous Barrett’s state. Mechanistically, these enhancers are linked to the core OAC transcriptional network and in particular KLF5 binding is associated with high level activity, providing further support for a role of this transcription factor in defining the OAC transcriptome. Our results therefore uncover a set of enhancer elements with physiological significance, that widen our understanding of the molecular alterations in OAC and point to mechanisms through which response to targeted therapy may occur.
