## Supplementary Table S3 for "Massively Parallel Reporter Assays identify enhancer elements in Oesophageal Adenocarcinoma"

### Sheet: Table S3A Decreased activity
Supplementary Table S3: Lapatinib responsive STARR+ regulatory regions
The STARR+ regions which are significantly changed (FC>2 & P value<0.05) in ATAC-seq or H3K27ac-seq following lapatinib treatment
Only regions showing signficantly lower levels following lapatinib treatment in either ATAC and/or H3K27ac modalities are shown.
The expression (RPKM) of the closest genes to the STARR+ regions in RNA-seq in the presence and absence of lapatinib (Lap) and the fold change of RPKM between DMSO and Lapatinib (Lap) are shown
						Nearest gene	Nearest gene		Significantly altered in ATAC or H3K27ac		RPKM of the closest genes in RNA-seq plus/minus Lap					Fold change of DMSO vs Lap (log2(FC+0.001))
Chromosome	Start	End	Cluster	Region	Type of region	TransID_1	transSymbol_1	Distance to TSS_1	ATACvsLap	H3K27acvsLap	RNA_1.1	RNA_2.1	RNA_3.1	lapRNA_1.1	lapRNA_2.1	lapRNA_3.1	RNA_1.1/lapRNA_1.1	RNA_2.1/lapRNA_2.1	RNA_3.1/lapRNA_3.1
chr3	77825492	77825992	c_4	region_536	intergenic	ENSG00000185008	ROBO2	203087	ATAC closed	K27ac lose	0.0175087	0.037314	0.008066	0.038559	0.04244	0.037216	-1.0958	-0.181152	-2.07564
chr2	224436538	224437038	c_4	region_164	intergenic	ENSG00000124019	FAM124B	-34430	ATAC closed	K27ac lose	0.0344003	0.033817	0.010566	0	0.00986	0	5.14569	1.68077	3.53182
chrX	106917822	106918322	c_4	region_1532	genebody_PC	ENSG00000165376	CLDN2	-539	ATAC closed	K27ac lose	54.3964	45.9259	58.1317	2.92621	2.35507	4.2812	4.21594	4.28488	3.76293
chr1	147676616	147677116	c_4	region_252	intergenic	ENSG00000162836	ACP6	-6091	ATAC closed	K27ac lose	17.2269	16.5205	17.1354	18.2731	18.3482	17.6187	-0.085052	-0.151377	-0.0401231
chr16	84884666	84885166	c_4	region_669	genebody_PC	ENSG00000103196	CRISPLD2	35449	ATAC closed	K27ac lose	1.46812	1.70197	1.57744	0.808303	0.75555	0.852118	0.860204	1.17055	0.887681
chr3	159169624	159170124	c_2	region_565	genebody_PC	ENSG00000283154	IQCJ-SCHIP1	99768	ATAC closed	K27ac lose	0.444107	0.577972	0.50305	0.139921	0.21669	0.20996	1.65927	1.41122	1.2566
chr12	124599166	124599666	c_4	region_910	intergenic	ENSG00000196498	NCOR2	-31554	ATAC closed	K27ac lose	9.30811	12.2638	10.9295	18.2377	15.7154	21.1559	-0.970286	-0.357742	-0.952765
chr9	85013678	85014178	c_4	region_1266	genebody_PC	ENSG00000148053	NTRK2	341568	ATAC closed	K27ac lose	0.450253	0.442616	0.363515	0.144255	0.02076	0.06689	1.63535	4.34956	2.42471
chr22	24985982	24986482	c_5	region_1125	genebody_PC	ENSG00000197077	KIAA1671	33251	ATAC closed	K27ac lose	9.76445	11.9773	10.7782	10.5116	9.81284	11.2701	-0.106365	0.287535	-0.0643782
chr13	94549274	94549774	c_5	region_1367	promoter_lncRNA	ENSG00000088451	TGDS	46879	ATAC closed		17.6621	13.5888	16.3351	11.0849	11.3774	9.57614	0.672017	0.256231	0.770394
chr22	23225784	23226284	c_3	region_1120	genebody_PC	ENSG00000186716	BCR	-28177	ATAC closed		10.2915	17.4026	13.9765	15.0534	12.2186	15.0322	-0.548595	0.510187	-0.105038
chr11	70142152	70142652	c_2	region_458	genebody_PC	ENSG00000131620	ANO1	557	ATAC closed		13.6215	16.9989	15.6296	15.7016	16.2552	16.5413	-0.205011	0.0645388	-0.0817887
chr2	122720734	122721234	c_2	region_142	genebody_nonPC	ENSG00000211460	TSN	964562	ATAC closed		42.6245	37.4757	41.5299	26.9434	32.6153	28.6517	0.661729	0.200402	0.535513
chr10	110414530	110415030	c_2	region_1089	intergenic	ENSG00000138166	DUSP5	-83402	ATAC closed		0.97606	0.893008	0.499648	0.092132	0.16446	0.123053	3.3911	2.43381	2.01284
chr11	59550166	59550666	c_5	region_415	genebody_nonPC	ENSG00000172742	OR4D9	38627	ATAC closed		0	0	0	0	0	0	0	0	0
chr5	35130010	35130510	c_2	region_592	genebody_PC	ENSG00000113494	PRLR	335	ATAC closed		0.885117	1.05938	0.937904	1.60815	1.79043	1.57633	-0.860729	-0.756533	-0.748433
chr9	85723218	85723718	c_5	region_1267	genebody_PC	ENSG00000135049	AGTPBP1	18600	ATAC closed		11.1824	11.0297	11.9289	6.44594	8.00294	7.47234	0.794676	0.462736	0.674751
chr1	19156626	19157126	c_4	region_198	genebody_PC	ENSG00000127481	UBR4	-4925	ATAC closed		64.3514	62.0111	59.9057	24.6337	23.3709	20.5416	1.3853	1.40777	1.5441
chr10	3763120	3763620	c_4	region_1048	genebody_nonPC	ENSG00000067082	KLF6	22073	ATAC closed		10.5946	9.50239	9.64412	8.17683	6.77124	8.30761	0.373671	0.48881	0.215193
chr9	108032064	108032564	c_3	region_1289	intergenic	ENSG00000136826	KLF4	-541582	ATAC closed		11.7157	13.6597	13.473	13.324	14.3966	14.2206	-0.185568	-0.0757995	-0.0779037
chr8	101147814	101148314	c_3	region_1015	intergenic	ENSG00000120963	ZNF706	53843	ATAC closed		140.998	127.633	129.64	122.148	146.766	122.514	0.207044	-0.201517	0.081562
chr13	77521186	77521686	c_4	region_1365	intergenic	ENSG00000136155	SCEL	-14493	ATAC closed		12.8465	14.4045	13.7791	41.6084	48.5485	37.7501	-1.69542	-1.75283	-1.45393
chr13	52348872	52349372	c_5	region_1361	intergenic	ENSG00000136114	THSD1	57301	ATAC closed		0.679509	0.563015	0.545615	1.09028	0.80139	0.91694	-0.681339	-0.50857	-0.747875
chr13	43975496	43975996	c_5	region_1356	genebody_PC	ENSG00000179630	LACC1	95591	ATAC closed		0.823238	0.953789	0.967403	1.57227	1.61817	1.82263	-0.932637	-0.762001	-0.913134
chr19	16161130	16161630	c_2	region_1454	genebody_PC	ENSG00000141977	CIB3	12346		K27ac lose	0	0	0.154129	0	0	0	0	0	7.27732
chr2	234291882	234292382	c_2	region_168	intergenic	ENSG00000188042	ARL4C	205172		K27ac lose	3.91762	4.93908	4.50034	1.61912	1.304	1.82073	1.27425	1.92048	1.30504
chr1	145978658	145979158	c_4	region_250	genebody_PC	ENSG00000121851	POLR3GL	13954		K27ac lose	8.6505	8.46821	9.03801	21.6015	22.1305	22.1151	-1.32018	-1.3858	-1.29086
chr17	17446461	17446961	c_4	region_727	intergenic	ENSG00000141026	MED9	-30539		K27ac lose	8.06859	9.92127	8.39788	10.39	9.16318	11.4741	-0.364768	0.114664	-0.450242
chr11	1778428	1778928	c_2	region_382	intergenic	ENSG00000117984	CTSD	-13855		K27ac lose	309.387	382.658	364.389	600.27	531.167	667.743	-0.956198	-0.47311	-0.873813
chr13	97259890	97260390	c_4	region_1369	genebody_PC	ENSG00000139793	MBNL2	-16315		K27ac lose	1.63544	1.77402	1.19764	8.24539	8.97196	8.45713	-2.3332	-2.33775	-2.81894
chr20	31562800	31563300	c_5	region_815	promoter_lncRNA	ENSG00000101294	HM13	3183		K27ac lose	90.7435	107.263	106.671	66.9126	59.4407	72.9119	0.439512	0.851624	0.548933
chr11	69914596	69915096	c_2	region_455	intergenic	ENSG00000131620	ANO1	-71311		K27ac lose	13.6215	16.9989	15.6296	15.7016	16.2552	16.5413	-0.205011	0.0645388	-0.0817887
chr2	239275118	239275618	c_5	region_173	genebody_PC	ENSG00000068024	HDAC4	34115		K27ac lose	1.50181	2.21507	2.21833	0.95887	0.73391	1.08976	0.646754	1.59237	1.02479
chr4	121411170	121411670	c_5	region_946	intergenic	ENSG00000186867	QRFPR	-30151		K27ac lose	0	0	0	0	0	0	0	0	0
chr9	128298682	128299182	c_2	region_1313	genebody_PC	ENSG00000175854	SWI5	22406		K27ac lose	22.0332	22.3762	20.5259	33.8949	36.4674	37.0862	-0.621365	-0.704614	-0.853407
chr2	28583882	28584382	c_4	region_98	genebody_PC	ENSG00000163803	PLB1	35382		K27ac lose	3.6518	3.26266	3.83484	0.519735	0.41569	0.627638	2.81038	2.96944	2.60924
chr20	31560706	31561206	c_4	region_814	genebody_PC	ENSG00000101294	HM13	1089		K27ac lose	90.7435	107.263	106.671	66.9126	59.4407	72.9119	0.439512	0.851624	0.548933
chr7	76373184	76373684	c_5	region_37	intergenic	ENSG00000170027	YWHAG	-14192		K27ac lose	32.8596	39.5765	37.5083	23.8022	20.2107	26.3921	0.465199	0.96949	0.50709
chr15	80596490	80596990	c_4	region_1416	genebody_PC	ENSG00000136379	ABHD17C	-83194		K27ac lose	30.4099	36.2536	32.9371	38.0612	37.8057	44.5637	-0.323769	-0.0604767	-0.436147
chr7	98400862	98401362	c_3	region_43	genebody_PC	ENSG00000006453	BAIAP2L1	229		K27ac lose	15.9879	18.4177	17.6561	22.0387	22.3038	23.3811	-0.463035	-0.276187	-0.405157
chr11	15106484	15106984	c_4	region_395	intergenic	ENSG00000188487	INSC	-5940		K27ac lose	0.0388036	0	0.02533	0	0	0.015987	5.31483	0	0.632276
chr22	18958626	18959126	c_4	region_1114	promoter_lncRNA	ENSG00000100033	PRODH	-22060		K27ac lose	97.3447	93.3418	98.2843	154.94	141.15	153.716	-0.670527	-0.596626	-0.645231
chr19	45548188	45548688	c_3	region_1484	genebody_PC	ENSG00000125753	VASP	25655		K27ac lose	50.8349	62.1456	53.1889	59.2569	58.6883	58.3926	-0.22116	0.0825771	-0.134658
chr10	7257166	7257666	c_5	region_1056	genebody_PC	ENSG00000198879	SFMBT2	151579		K27ac lose	0.020946	0.014696	0	0	0.00321	0	4.45589	1.8985	0
chr8	19141272	19141772	c_2	region_963	genebody_nonPC	ENSG00000156011	PSD3	-56542		K27ac lose	2.0984	2.59463	2.22053	2.33323	2.18519	2.61004	-0.152965	0.247668	-0.233073
chr20	62752536	62753036	c_5	region_853	genebody_PC	ENSG00000101188	NTSR1	43699		K27ac lose	1.4653	2.55532	1.79406	0.309439	0.24166	0.298926	2.2398	3.39706	2.58135
chr13	27195180	27195680	c_4	region_1349	genebody_nonPC	ENSG00000152484	USP12	-23369		K27ac lose	7.38166	7.09814	8.10014	11.2465	11.4667	11.2156	-0.607393	-0.691856	-0.469443
chr10	75201884	75202384	c_4	region_1068	intergenic	ENSG00000165637	VDAC2	-8270		K27ac lose	100.343	98.9399	92.0976	120.832	130.707	124.422	-0.268062	-0.401709	-0.434003
chr17	65231612	65232112	c_5	region_763	intergenic	ENSG00000108370	RGS9	94143		K27ac lose	1.26212	0.878837	1.88979	0.984417	1.40194	1.11879	0.358182	-0.673145	0.755756
chr11	64357812	64358312	c_4	region_427	intergenic	ENSG00000162302	RPS6KA4	-1337		K27ac lose	14.7051	19.9089	18.661	7.04801	7.98831	9.49708	1.06092	1.31734	0.974397
chr17	80891740	80892240	c_5	region_786	genebody_PC	ENSG00000141564	RPTOR	-30984		K27ac lose	2.62386	3.69523	3.07996	2.57574	1.82449	2.62343	0.0266894	1.01777	0.231378
chr3	190386296	190386796	c_5	region_581	genebody_PC	ENSG00000113946	CLDN16	-1824		K27ac lose	0.0688539	0.067686	0.094397	0.021902	0.04405	0.087181	1.60887	0.608489	0.113476
chr3	14410594	14411094	c_5	region_512	genebody_PC	ENSG00000131389	SLC6A6	7973		K27ac lose	10.4251	11.683	10.9507	10.3315	8.544	8.33925	0.0130064	0.451382	0.392996
chr10	132094734	132095234	c_5	region_1095	genebody_PC	ENSG00000188385	JAKMIP3	-10075		K27ac lose	0.0220949	0.039054	0.154129	0.032809	0.04795	0.033808	-0.549833	-0.289363	2.15598
chr15	55627670	55628170	c_4	region_1398	genebody_PC	ENSG00000171016	PYGO1	-38722		K27ac lose	0.735751	0.616121	0.552395	0.465094	0.29292	0.231893	0.660556	1.07013	1.24864
chr6	42197966	42198466	c_4	region_1199	intergenic	ENSG00000112599	GUCA1B	-3010		K27ac lose	0.260856	0.166681	0.252377	0.617563	0.44865	0.543861	-1.24015	-1.42308	-1.1046
chr13	27042924	27043424	c_5	region_1348	intergenic	ENSG00000152484	USP12	52782		K27ac lose	7.38166	7.09814	8.10014	11.2465	11.4667	11.2156	-0.607393	-0.691856	-0.469443
chr4	14719060	14719560	c_5	region_920	genebody_nonPC	ENSG00000137449	CPEB2	-283421		K27ac lose	2.00489	1.97089	1.67551	2.72108	2.68643	2.53936	-0.440462	-0.446647	-0.599569
chr1	20109276	20109776	c_4	region_200	intergenic	ENSG00000117215	PLA2G2D	10260		K27ac lose	0	0	0	0	0	0	0	0	0
chr12	52847472	52847972	c_5	region_886	genebody_PC	ENSG00000170423	KRT78	811		K27ac lose	0.323222	0.143728	0.174877	0.142365	0.16677	0	1.17729	-0.213141	7.45842
chr8	143246464	143246964	c_5	region_1039	genebody_PC	ENSG00000181638	ZFP41	-358		K27ac lose	2.88896	3.58796	3.15673	3.53536	2.86087	3.22228	-0.291216	0.326606	-0.0296449
chr13	44450440	44450940	c_5	region_1357	genebody_PC	ENSG00000102804	TSC22D1	-13185		K27ac lose	72.6957	58.7707	60.8681	101.63	122.088	99.3247	-0.483381	-1.05474	-0.706456
chr2	27719962	27720462	c_5	region_93	intergenic	ENSG00000243147	MRPL33	-51756		K27ac lose	205.793	129.54	158.422	141.766	178.928	131.589	0.537685	-0.46598	0.267733

### Sheet: Table S3B Increased activity
The STARR+ regions which are significantly changed (FC>2 & P value<0.05) in ATAC-seq or H3K27ac-seq following lapatinib treatment
Only regions showing signficantly higher levels following lapatinib treatment in either ATAC and/or H3K27ac modalities are shown.
The expression (RPKM) of the closest genes to the STARR+ regions in RNA-seq in the presence and absence of lapatinib (Lap) and the fold change of RPKM between DMSO and Lapatinib (Lap) are shown
						Nearest gene	Nearest gene		Significantly changed in ATAC or H3K27ac		RPKM of the closest genes in RNA before and after Lap treatment						Fold change of DMSO vs Lap (log2(FC+0.001))
Chromosome	Start	End	Cluster	Region	Type of region	transID_1	transSymbol_1	Distance to TSS_1	ATACvsLap	H3K27acvsLap	RNA_1.1	RNA_2.1	RNA_3.1	lapRNA_1.1	lapRNA_2.1	lapRNA_3.1	RNA_1.1/lapRNA_1.1	RNA_2.1/lapRNA_2.1	RNA_3.1/lapRNA_3.1
chr22	49948890	49949390	c_3	region_1163	intergenic	ENSG00000198355	PIM3	-11883	ATAC open		12.9725	15.2448	13.7831	21.6517	16.6308	20.7003	-0.738977	-0.125529	-0.586714
chr16	8863652	8864152	c_5	region_638	genebody_PC	ENSG00000153048	CARHSP1	-1842	ATAC open		44.9554	48.2812	47.0799	41.4334	41.5976	47.4411	0.117695	0.214957	-0.0110279
chr6	47500744	47501244	c_2	region_1219	genebody_PC	ENSG00000198087	CD2AP	22954		K27ac gain	15.5059	19.156	17.426	25.1056	26.6225	27.1598	-0.695152	-0.474832	-0.640199
chr11	116813866	116814366	c_5	region_489	promoter_lncRNA	ENSG00000110244	APOA4	9438		K27ac gain	0	0	0	0	0	0	0	0	0
chr12	10212128	10212628	c_5	region_870	genebody_PC	ENSG00000139112	GABARAPL1	-469		K27ac gain	0.777771	0.50972	0.764435	7.765	8.91803	8.47194	-3.3179	-4.12628	-3.46851
chr11	116693466	116693966	c_2	region_488	intergenic	ENSG00000137656	BUD13	79522		K27ac gain	10.1437	10.0779	9.93861	8.44785	9.62516	8.63211	0.263898	0.0663024	0.203309
chr14	104225764	104226264	c_3	region_710	genebody_nonPC	ENSG00000066735	KIF26A	86707		K27ac gain	0.110244	0.221084	0.1991	0.121394	0.0986	0.097569	-0.137804	1.15689	1.02152
