## Supplementary Table S4 for "Massively Parallel Reporter Assays identify enhancer elements in Oesophageal Adenocarcinoma"

### Sheet: PCR and sequencing primers
Supplementary Table S4: Oligonucleotide primers used in this study.
Luciferase enhancer reporter vector cloning
ADS6909	VEGFAe_F	CTATCGATAGGTACCGAGCTTGCTCCTTTCAAAAGCCATGTG
ADS6910	VEGFAe_R	TGAGATGCAGATCGCAGATCCAAGTGTCCCCTTGTCCAGG
ADS6911	ELF3e_F	CTATCGATAGGTACCGAGCTCTGCTTCTGTGGGATTGGGT
ADS6912	ELF3e_R	TGAGATGCAGATCGCAGATCTGAGTAAGCCCCAGCACTTG
ADS6913	GATA6e_F	CTATCGATAGGTACCGAGCTCAGCTCTTCCCAGGATGCAA
ADS6914	GATA6e_R	TGAGATGCAGATCGCAGATCGTCCACGTCCTCCCTTTGAG
ADS6915	PAX8e_F	CTATCGATAGGTACCGAGCTCAGTTTTCGCTCCACCCTCT
ADS6916	PAX8e_R	TGAGATGCAGATCGCAGATCAAGAGCCCAAGGGACAAGTG
pLenti-STARR
ADS6963	STARR_pacI	CAGAGATCCAGTTTGGTTAATTAAacatgtgagcaaaaggccagc
ADS6964	STARR_L	ctcgagtggtaccagatatcgtctccgtacCCGGTGCATGCTCTAGATCAatc
ADS6965	STARR_R	gatatctggtaccactcgagcgtctctcgctTCGACGAATTCGGCCG
ADS6966	STARR_EcoRI	CCCGCTCGATGAATTCtgccggcacctgtc
ADS6967	lenti_EcoRI	GAATTCATCGAGCGGGGGC
ADS6968	lenti_L	AACTGACACACATTCCACAGAATTAATTCGCG
ADS6969	lenti_R	GTGGAATGTGTGTCAGTTTCATGAGATTATCAAAAAGGATCTTCACCTAGATCC
ADS6970	lenti_pacI	ATTAACCAAACTGGATCTCTGCTGTCCC
STARR(ctSTARR)_plasmid-library_cloning
ADS6971	starrC_R	CGGCCGGCCGAATTCGTCGATCGTCGGCAGCGTCAGATGTG
ADS6972	starrC_F_N701	TGATCTAGAGCATGCACCGGCAAGCAGAAGACGGCATACGAGATtcgccttaGTCTCGTGGGCTCGGAGATGT
ADS6973	starrC_F_N702	TGATCTAGAGCATGCACCGGCAAGCAGAAGACGGCATACGAGATctagtacgGTCTCGTGGGCTCGGAGATGT
ADS6974	starrC_F_N707	TGATCTAGAGCATGCACCGGCAAGCAGAAGACGGCATACGAGATgtagagagGTCTCGTGGGCTCGGAGATGT
ADS6975	starrC_F_N708	TGATCTAGAGCATGCACCGGCAAGCAGAAGACGGCATACGAGATcctctctgGTCTCGTGGGCTCGGAGATGT
ADS6976	starrC_F_N709	TGATCTAGAGCATGCACCGGCAAGCAGAAGACGGCATACGAGATagcgtagcGTCTCGTGGGCTCGGAGATGT
ADS6977	starrC_F_N710	TGATCTAGAGCATGCACCGGCAAGCAGAAGACGGCATACGAGATcagcctcgGTCTCGTGGGCTCGGAGATGT
ADS6978	starrC_F_N711	TGATCTAGAGCATGCACCGGCAAGCAGAAGACGGCATACGAGATtgcctcttGTCTCGTGGGCTCGGAGATGT
ADS6979	starrC_F_N712	TGATCTAGAGCATGCACCGGCAAGCAGAAGACGGCATACGAGATtcctctacGTCTCGTGGGCTCGGAGATGT
STARR(ctSTARR)_sequencing-library
ADS6980	starrRT_new	ctcatcaatgtatcttatcatgtctg
ADS6981	jPCR_F	TCGTGAGGCACTGGGCAG*G*T*G*T*C				* phosphorothioate bond
ADS6982	jPCR_R	cttatcatgtctgctcga*a*g*C				* phosphorothioate bond
ADS6983	starrL_F	CAAGCAGAAGACGGCATACGAGAT
ADS6984	starrL_R_N517	AATGATACGGCGACCACCGAGATCTACACgcgtaagaTCGTCGGCAGCGTCAGATGTG
ADS6985	starrL_R_N502	AATGATACGGCGACCACCGAGATCTACACctctctatTCGTCGGCAGCGTCAGATGTG
ADS6986	starrL_R_N503	AATGATACGGCGACCACCGAGATCTACACtatcctctTCGTCGGCAGCGTCAGATGTG
ADS6987	starrL_R_N504	AATGATACGGCGACCACCGAGATCTACACagagtagaTCGTCGGCAGCGTCAGATGTG
ADS6988	starrL_R_N505	AATGATACGGCGACCACCGAGATCTACACgtaaggagTCGTCGGCAGCGTCAGATGTG
ADS6989	starrL_R_N506	AATGATACGGCGACCACCGAGATCTACACactgcataTCGTCGGCAGCGTCAGATGTG
ADS6990	starrL_R_N507	AATGATACGGCGACCACCGAGATCTACACaaggagtaTCGTCGGCAGCGTCAGATGTG
ADS6991	starrL_R_N508	AATGATACGGCGACCACCGAGATCTACACctaagcctTCGTCGGCAGCGTCAGATGTG
Nextera_sequencing primers
	Illumina-READ1_sequencingPrimer	TCGTCGGCAGCGTCAGATGTGTATAAGAGACAGr
	Illumina-RAED2_sequencingPrimer	GTCTCGTGGGCTCGGAGATGTGTATAAGAGACAGs
	illumina-INDEX1(i7)_sequencinPrimer	ccgagcccacgagac
	illumina-INDEX2(i5)_sequencinPrimer	gacgctgccgacga
	*N70X/N50X barcode sequence is identical to Nextera barcode primers (nnnnnnnn)
