## Supplementary Table S5 for "Massively Parallel Reporter Assays identify enhancer elements in Oesophageal Adenocarcinoma"

### Sheet: Datasets
Supplementary Fig. S5: Datasets used in this study.
experiments	data_used_in	name	replicate	cell or tissue	type	publication	fastq_READ1	fastq_READ2
ATAC-STARR_r1	Fig. 1B,1C,1D,S1A,2,S2,3A,3B,S3B,4,S4,5,S5D	ATAC-STARR	r1	OE19	RNA-seq	current	ArrayExpress. E-MTAB-14083	ArrayExpress. E-MTAB-14083
ATAC-STARR_r1	Fig. 1B,1C,1D,S1A,2,S2,3A,3B,S3B,4,S4,5,S5D	ATAC-STARR	r1	OE19	RNA-seq	current	ArrayExpress. E-MTAB-14083	ArrayExpress. E-MTAB-14083
ATAC-STARR_r2	Fig. 1B,1C,1D,S1A,2,S2,3A,3B,S3B,4,S4,5,S5D	ATAC-STARR	r2	OE19	RNA-seq	current	ArrayExpress. E-MTAB-14083	ArrayExpress. E-MTAB-14083
ATAC-STARR_r2	Fig. 1B,1C,1D,S1A,2,S2,3A,3B,S3B,4,S4,5,S5D	ATAC-STARR	r2	OE19	RNA-seq	current	ArrayExpress. E-MTAB-14083	ArrayExpress. E-MTAB-14083
ATAC-STARR_plasmid-library	Fig. 1B,1C,1D,S1A,2,S2,3A,3B,S3B,4,S4,5,S5D	ATAC-STARR_plasmid	1	OE19	DNA-seq	current	ArrayExpress. E-MTAB-14083	ArrayExpress. E-MTAB-14083
ATAC-STARR_plasmid-library	Fig. 1B,1C,1D,S1A,2,S2,3A,3B,S3B,4,S4,5,S5D	ATAC-STARR_plasmid	1	OE19	DNA-seq	current	ArrayExpress. E-MTAB-14083	ArrayExpress. E-MTAB-14083
BRD4-STARR_r1	Fig. 1B,1C,1D, S1A,2,S2,3A,3B,S3B,4,S4,5,S5D	BRD4-STARR	r1	OE19	RNA-seq	current	ArrayExpress. E-MTAB-14083	ArrayExpress. E-MTAB-14083
BRD4-STARR_r2	Fig. 1B,1C,1D, S1A,2,S2,3A,3B,S3B,4,S4,5,S5D	BRD4-STARR	r2	OE19	RNA-seq	current	ArrayExpress. E-MTAB-14083	ArrayExpress. E-MTAB-14083
BRD4-STARR_gDNA_r1	Fig. 1B,1C,1D, S1A,2,S2,3A,3B,S3B,4,S4,5,S5D	BRD4-STARR_gDNA	r1	OE19	DNA-seq	current	ArrayExpress. E-MTAB-14083	ArrayExpress. E-MTAB-14083
BRD4-STARR_gDNA_r2	Fig. 1B,1C,1D, S1A,2,S2,3A,3B,S3B,4,S4,5,S5D	BRD4-STARR_gDNA	r2	OE19	DNA-seq	current	ArrayExpress. E-MTAB-14083	ArrayExpress. E-MTAB-14083
BRD4-STARR_plasmid-library	Fig. S1B, S1C	BRD4-STARR_plasmid	1	OE19	DNA-seq	current	ArrayExpress. E-MTAB-14155	ArrayExpress. E-MTAB-14155
H3K27ac-STARR_r1	Fig. 1B,1C,1D, S1A,2,S2,3A,3B,S3B,4,S4,5,S5D	H3K27ac-STARR	r1	OE19	RNA-seq	current	ArrayExpress. E-MTAB-14083	ArrayExpress. E-MTAB-14083
H3K27ac-STARR_r2	Fig. 1B,1C,1D, S1A,2,S2,3A,3B,S3B,4,S4,5,S5D	H3K27ac-STARR	r2	OE19	RNA-seq	current	ArrayExpress. E-MTAB-14083	ArrayExpress. E-MTAB-14083
H3K27ac-STARR_gDNA_r1	Fig. 1B,1C,1D, S1A,2,S2,3A,3B,S3B,4,S4,5,S5D	H3K27ac-STARR_gDNA	r1	OE19	DNA-seq	current	ArrayExpress. E-MTAB-14083	ArrayExpress. E-MTAB-14083
H3K27ac-STARR_gDNA_r2	Fig. 1B,1C,1D, S1A,2,S2,3A,3B,S3B,4,S4,5,S5D	H3K27ac-STARR_gDNA	r2	OE19	DNA-seq	current	ArrayExpress. E-MTAB-14083	ArrayExpress. E-MTAB-14083
H3K27ac-STARR_plasmid-library	Fig. S1B, S1C	H3K27ac-STARR_plasmid	1	OE19	DNA-seq	current	ArrayExpress. E-MTAB-14155	ArrayExpress. E-MTAB-14155
MED1-STARR_r1	Fig. 1B,1C,1D, S1A,2,S2,3A,3B,S3B,4,S4,5,S5D	MED1-STARR	r1	OE19	RNA-seq	current	ArrayExpress. E-MTAB-14083	ArrayExpress. E-MTAB-14083
MED1-STARR_r2	Fig. 1B,1C,1D, S1A,2,S2,3A,3B,S3B,4,S4,5,S5D	MED1-STARR	r2	OE19	RNA-seq	current	ArrayExpress. E-MTAB-14083	ArrayExpress. E-MTAB-14083
MED1-STARR_gDNA_r1	Fig. 1B,1C,1D, S1A,2,S2,3A,3B,S3B,4,S4,5,S5D	MED1-STARR_gDNA	r1	OE19	DNA-seq	current	ArrayExpress. E-MTAB-14083	ArrayExpress. E-MTAB-14083
MED1-STARR_gDNA_r2	Fig. 1B,1C,1D, S1A,2,S2,3A,3B,S3B,4,S4,5,S5D	MED1-STARR_gDNA	r2	OE19	DNA-seq	current	ArrayExpress. E-MTAB-14083	ArrayExpress. E-MTAB-14083
MED1-STARR_plasmid-library	Fig. S1B, S1C	MED1-STARR_plasmid	1	OE19	DNA-seq	current	ArrayExpress. E-MTAB-14155	ArrayExpress. E-MTAB-14155
ATAC-seq	Fig. 2B,2C,2D,2F,3D,4C,4D,4E,S4B,S4C,5A,5B,5C,5F,S5D	ATAC-seq	4	OE19	ATAC-seq	Ogden et al. NAR Cancer 2023;5,1-14; Ogden et al. Oncogene 2022;41,4808-4822	ArrayExpress. E-MTAB-8576; ArrayExpress. E-MTAB-10302	ArrayExpress. E-MTAB-8576; ArrayExpress. E-MTAB-10302
H3K27ac-ChIPseq	Fig. 2B,2C,2D,2F,3D,4D,S4C,5A,5B,	H3K27ac-ChIPseq	2	OE19	ChIP-seq	Ogden et al. NAR Cancer 2023;5,1-14	ArrayExpress. E-MTAB-10319	ArrayExpress. E-MTAB-10319
H3K27ac-cut&tag	Fig. 3D	H3K27ac-cut&tag	1	OE19	cut&tag	Ahmed et al. eLife 2023;12:e80840	ArrayExpress. E-MTAB-11356	ArrayExpress. E-MTAB-11356
BRD4-cut&tag	Fig. 2B,2C,2D,2F,3D,4D	BRD4-cut&tag	1	OE19	cut&tag	Ahmed et al. eLife 2023;12:e80840	ArrayExpress. E-MTAB-11356	ArrayExpress. E-MTAB-11356
MED1-cut&tag	Fig. 2B,2C,S2B,3D	MED1-cut&tag	1	OE19	cut&tag	Ahmed et al. eLife 2023;12:e80840	ArrayExpress. E-MTAB-11356	ArrayExpress. E-MTAB-11356
H3K4me1-cut&tag	Fig. 2B,2E,S2B,S2E,S2F,3D	H3K4me1-cut&tag	1	OE19	cut&tag	Ahmed et al. eLife 2023;12:e80840	ArrayExpress. E-MTAB-11356	ArrayExpress. E-MTAB-11356
H3K4me2-cut&tag	Fig. 2B,S2B,S2F	H3K4me2-cut&tag	1	OE19	cut&tag	Ahmed et al. eLife 2023;12:e80840	ArrayExpress. E-MTAB-11356	ArrayExpress. E-MTAB-11356
H3K4me3-cut&tag	Fig. 2E,S2E,S2F	H3K4me3-cut&tag	1	OE19	cut&tag	Ahmed et al. eLife 2023;12:e80840	ArrayExpress. E-MTAB-11356	ArrayExpress. E-MTAB-11356
H3K27me3-cut&tag	Fig. 2B,2D	H3K27me3-cut&tag	1	OE19	cut&tag	Ahmed et al. eLife 2023;12:e80840	ArrayExpress. E-MTAB-11356	ArrayExpress. E-MTAB-11356
polII-cut&tag	Fig. 2B,S2B	polII-cut&tag	1	OE19	cut&tag	Ahmed et al. eLife 2023;12:e80840	ArrayExpress. E-MTAB-11356	ArrayExpress. E-MTAB-11356
CTCF-cut&tag	Fig. 2B,2D	CTCF-cut&tag	1	OE19	cut&tag	Ahmed et al. eLife 2023;12:e80840	ArrayExpress. E-MTAB-11356	ArrayExpress. E-MTAB-11356
SMC1-cut&tag	Fig. 2B,S2B	SMC1-cut&tag	1	OE19	cut&tag	current	ArrayExpress. E-MTAB-14090	ArrayExpress. E-MTAB-14090
KLF5-ChIPseq	Fig. 4D,4E,4F,4G,S4	KLF5-ChIPseq	2	OE19	ChIP-seq	Rogerson et al. Elife 2020;9:e57189.	ArrayExpress. E-MTAB-8568	ArrayExpress. E-MTAB-8568
GATA6-ChIPseq	Fig. 4D,4E,4F,4G,S4	GATA6-ChIPseq	2	OE19	ChIP-seq	Rogerson et al. Genome Res. 2019;29:723–36.	ArrayExpress. E-MTAB-8568	ArrayExpress. E-MTAB-8568
HNF4A-ChIPseq	Fig. 4D,4E,4F,4G,S4	HNF4A-ChIPseq	2	OE19	ChIP-seq	Rogerson et al. Genome Res. 2019;29:723–36.	ArrayExpress. E-MTAB-8568	ArrayExpress. E-MTAB-8568
KASseq	Fig. 3C,S3,4D,4G,S4C	KASseq	r1	OE19	KASseq	current	ArrayExpress. E-MTAB-14098	ArrayExpress. E-MTAB-14098
KASseq	Fig. 3C,S3,4D,4G,S4C	KASseq	r2	OE19	KASseq	current	ArrayExpress. E-MTAB-14098	ArrayExpress. E-MTAB-14098
KASseq	Fig. 3C,S3,4D,4G,S4C	KASseq	r3	OE19	KASseq	current	ArrayExpress. E-MTAB-14098	ArrayExpress. E-MTAB-14098
KASseq_dmso	Fig. 3C,S3,4D,4G,S4C	KASseq_dmso	r4	OE19	KASseq	current	ArrayExpress. E-MTAB-14098	ArrayExpress. E-MTAB-14098
KASseq_dmso	Fig. 3C,S3,4D,4G,S4C	KASseq_dmso	r5	OE19	KASseq	current	ArrayExpress. E-MTAB-14098	ArrayExpress. E-MTAB-14098
KASseq_dmso	Fig. 3C,S3,4D,4G,S4C	KASseq_dmso	r6	OE19	KASseq	current	ArrayExpress. E-MTAB-14098	ArrayExpress. E-MTAB-14098
KASseq_dmso*	Fig. 3C,S3,4D,4G,S4C	KASseq_dmso*	r7	OE19	KASseq	current	ArrayExpress. E-MTAB-14095	ArrayExpress. E-MTAB-14095
KASseq_dmso*	Fig. 3C,S3,4D,4G,S4C	KASseq_dmso*	r8	OE19	KASseq	current	ArrayExpress. E-MTAB-14095	ArrayExpress. E-MTAB-14095
KASseq_dmso*	Fig. 3C,S3,4D,4G,S4C	KASseq_dmso*	r9	OE19	KASseq	current	ArrayExpress. E-MTAB-14095	ArrayExpress. E-MTAB-14095
ATACseq_dmso	Fig. 5A,5B,5C	ATAC-seq_dmso	r1	OE19	ATAC-seq	Ogden et al. Oncogene 2022;41,4808-4822	ArrayExpress. E-MTAB-10302	ArrayExpress. E-MTAB-10302
ATACseq_dmso	Fig. 5A,5B,5C	ATAC-seq_dmso	r2	OE19	ATAC-seq	Ogden et al. Oncogene 2022;41,4808-4822	ArrayExpress. E-MTAB-10302	ArrayExpress. E-MTAB-10302
ATACseq_lap	Fig. 5A,5B,5C	ATAC-seq_lap	r1	OE19	ATAC-seq	Ogden et al. Oncogene 2022;41,4808-4822	ArrayExpress. E-MTAB-10302	ArrayExpress. E-MTAB-10302
ATACseq_lap	Fig. 5A,5B,5C	ATAC-seq_lap	r2	OE19	ATAC-seq	Ogden et al. Oncogene 2022;41,4808-4822	ArrayExpress. E-MTAB-10302	ArrayExpress. E-MTAB-10302
ChIP-seq_dmso	Fig. 5A,5B,5C	ChIP-seq_dmso_so11	r1	OE19	ChIP-seq	Ogden et al. NAR Cancer 2023;5,1-14	ArrayExpress. E-MTAB-10319	ArrayExpress. E-MTAB-10319
ChIP-seq_dmso	Fig. 5A,5B,5C	ChIP-seq_dmso_so12	r2	OE19	ChIP-seq	Ogden et al. NAR Cancer 2023;5,1-14	ArrayExpress. E-MTAB-10319	ArrayExpress. E-MTAB-10319
ChIP-seq_lap	Fig. 5A,5B,5C	ChIP-seq_lap_so13	r1	OE19	ChIP-seq	Ogden et al. NAR Cancer 2023;5,1-14	ArrayExpress. E-MTAB-10319	ArrayExpress. E-MTAB-10319
ChIP-seq_lap	Fig. 5A,5B,5C	ChIP-seq_lap_so14	r2	OE19	ChIP-seq	Ogden et al. NAR Cancer 2023;5,1-14	ArrayExpress. E-MTAB-10319	ArrayExpress. E-MTAB-10319
patient-KASseq	Fig. 5G	patient-KASseq_BO_B106	1	Barrett's_B106	KASseq	current	ArrayExpress. E-MTAB-14091	ArrayExpress. E-MTAB-14091
patient-KASseq	Fig. 3A,S3A,4F,4G,5G	patient-KASseq_OAC_O123	1	OAC_O123	KASseq	current	ArrayExpress. E-MTAB-14091	ArrayExpress. E-MTAB-14091
patient-KASseq	Fig. 5G	patient-KASseq_BO_B51	1	Barrett's_B51	KASseq	current	ArrayExpress. E-MTAB-14091	ArrayExpress. E-MTAB-14091
patient-KASseq	Fig. 3A,S3A,4F,4G,5G	patient-KASseq_OAC_O191	1	OAC_O191	KASseq	current	ArrayExpress. E-MTAB-14091	ArrayExpress. E-MTAB-14091
patient-KASseq	Fig. 5G	patient-KASseq_BO_B60	1	Barrett's_B60	KASseq	current	ArrayExpress. E-MTAB-14091	ArrayExpress. E-MTAB-14091
patient-KASseq	Fig. 3A,S3A,4F,4G,5G	patient-KASseq_OAC_O89	1	OAC_O89	KASseq	current	ArrayExpress. E-MTAB-14091	ArrayExpress. E-MTAB-14091
patient-ATACseq	Fig. 5F,S5C	patient-ATACseq_OAC_TCGA1	1	OAC	ATAC-seq	TCGA 6 OAC samples	N/A	N/A
patient-ATACseq	Fig. 5F,S5C	patient-ATACseq_OAC_TCGA2	1	OAC	ATAC-seq	TCGA 6 OAC samples	N/A	N/A
patient-ATACseq	Fig. 5F,S5C	patient-ATACseq_OAC_TCGA3	1	OAC	ATAC-seq	TCGA 6 OAC samples	N/A	N/A
patient-ATACseq	Fig. 5F,S5C	patient-ATACseq_OAC_TCGA4	1	OAC	ATAC-seq	TCGA 6 OAC samples	N/A	N/A
patient-ATACseq	Fig. 5F,S5C	patient-ATACseq_OAC_TCGA5	1	OAC	ATAC-seq	TCGA 6 OAC samples	N/A	N/A
patient-ATACseq	Fig. 5F,S5C	patient-ATACseq_OAC_TCGA6	1	OAC	ATAC-seq	TCGA 6 OAC samples	N/A	N/A
patient-ATACseq	Fig. 5F,S5C	patient-ATACseq_OAC_S1	1	OAC	ATAC-seq	Britton et al. PLoS Genet. 2017;13(8):e1006879	ArrayExpress. E-MTAB-5169 (9 samples, S1-S9)	ArrayExpress. E-MTAB-5169 (9 samples, S1-S9)
patient-ATACseq	Fig. 5F,S5C	patient-ATACseq_OAC_S3	1	OAC	ATAC-seq	Britton et al. PLoS Genet. 2017;13(8):e1006879	ArrayExpress. E-MTAB-5169 (9 samples, S1-S9)	ArrayExpress. E-MTAB-5169 (9 samples, S1-S9)
patient-ATACseq	Fig. 5F,S5C	patient-ATACseq_OAC_S5	1	OAC	ATAC-seq	Britton et al. PLoS Genet. 2017;13(8):e1006879	ArrayExpress. E-MTAB-5169 (9 samples, S1-S9)	ArrayExpress. E-MTAB-5169 (9 samples, S1-S9)
patient-ATACseq	Fig. 5F,S5C	patient-ATACseq_OAC_S7	1	OAC	ATAC-seq	Britton et al. PLoS Genet. 2017;13(8):e1006879	ArrayExpress. E-MTAB-5169 (9 samples, S1-S9)	ArrayExpress. E-MTAB-5169 (9 samples, S1-S9)
patient-ATACseq	Fig. 5F,S5C	patient-ATACseq_OAC_S8	1	OAC	ATAC-seq	Britton et al. PLoS Genet. 2017;13(8):e1006879	ArrayExpress. E-MTAB-5169 (9 samples, S1-S9)	ArrayExpress. E-MTAB-5169 (9 samples, S1-S9)
patient-ATACseq	Fig. 5F,S5C	patient-ATACseq_OAC_S9	1	OAC	ATAC-seq	Britton et al. PLoS Genet. 2017;13(8):e1006879	ArrayExpress. E-MTAB-5169 (9 samples, S1-S9)	ArrayExpress. E-MTAB-5169 (9 samples, S1-S9)
patient-ATACseq	Fig. 5F,S5C	patient-ATACseq_OAC_T007	2	OAC	ATAC-seq	Rogerson et al. Elife 2020;9:e57189	ArrayExpress. E-MTAB-8447 (2 samples, T007 and T008, each has 2 reps)	ArrayExpress. E-MTAB-8447 (2 samples, T007 and T008, each has 2 reps)
patient-ATACseq	Fig. 5F,S5C	patient-ATACseq_OAC_T008	2	OAC	ATAC-seq	Rogerson et al. Elife 2020;9:e57189	ArrayExpress. E-MTAB-8447 (2 samples, T007 and T008, each has 2 reps)	ArrayExpress. E-MTAB-8447 (2 samples, T007 and T008, each has 2 reps)
patient-ATACseq	Fig. 5F,S5C	patient-ATACseq_BO_B1	1	Barrett's	ATAC-seq	Rogerson et al. Genome Res. 2019;29(5):723-736	E-MTAB-6751 (4 samples, B1 - B4)	E-MTAB-6751 (4 samples, B1 - B4)
patient-ATACseq	Fig. 5F,S5C	patient-ATACseq_BO_B2	1	Barrett's	ATAC-seq	Rogerson et al. Genome Res. 2019;29(5):723-736	E-MTAB-6751 (4 samples, B1 - B4)	E-MTAB-6751 (4 samples, B1 - B4)
patient-ATACseq	Fig. 5F,S5C	patient-ATACseq_BO_B3	1	Barrett's	ATAC-seq	Rogerson et al. Genome Res. 2019;29(5):723-736	E-MTAB-6751 (4 samples, B1 - B4)	E-MTAB-6751 (4 samples, B1 - B4)
patient-ATACseq	Fig. 5F,S5C	patient-ATACseq_BO_B4	1	Barrett's	ATAC-seq	Rogerson et al. Genome Res. 2019;29(5):723-736	E-MTAB-6751 (4 samples, B1 - B4)	E-MTAB-6751 (4 samples, B1 - B4)
patient-ATACseq	Fig. 5F,S5C	patient-ATACseq_OAC_S2	1	normal	ATAC-seq	Britton et al. PLoS Genet. 2017;13(8):e1006879	ArrayExpress. E-MTAB-5169 (9 samples, S1-S9)	ArrayExpress. E-MTAB-5169 (9 samples, S1-S9)
patient-ATACseq	Fig. 5F,S5C	patient-ATACseq_OAC_S4	1	normal	ATAC-seq	Britton et al. PLoS Genet. 2017;13(8):e1006879	ArrayExpress. E-MTAB-5169 (9 samples, S1-S9)	ArrayExpress. E-MTAB-5169 (9 samples, S1-S9)
patient-ATACseq	Fig. 5F,S5C	patient-ATACseq_OAC_S6	1	normal	ATAC-seq	Britton et al. PLoS Genet. 2017;13(8):e1006879	ArrayExpress. E-MTAB-5169 (9 samples, S1-S9)	ArrayExpress. E-MTAB-5169 (9 samples, S1-S9)
RNAseq	Fig. 4G,S4D	RNAseq	r1	OE19	RNAseq	current	ArrayExpress.E-MTAB-14093	ArrayExpress. E-MTAB-14093
RNAseq	Fig. 4G,S4D	RNAseq	r2	OE19	RNAseq	current	ArrayExpress.E-MTAB-14093	ArrayExpress. E-MTAB-14093
RNAseq	Fig. 4G,S4D	RNAseq	r3	OE19	RNAseq	current	ArrayExpress.E-MTAB-14093	ArrayExpress. E-MTAB-14093
patient-RNAseq	Fig.S5C	patient-RNAseq_OCCAMS_103 BO tissues	1	Barrett's	RNAseq	Jammula et al. Gastroenterology 2020; 158:1682–1697	N/A	N/A
patient-RNAseq	Fig. 2F,S5C	patient-RNAseq_OCCAMS_210 OAC tissues	1	OAC	RNAseq	Jammula et al. Gastroenterology 2020; 158:1682–1697	N/A	N/A
patient-RNAseq	Fig. 4G,S4D,5E	patient-RNAseq_OCCAMS_28 paired BO/OAC tissues_B5	1	Barrett's_B5	RNAseq	Jammula et al. Gastroenterology 2020; 158:1682–1697	N/A	N/A
patient-RNAseq	Fig. 4G,S4D,5E	patient-RNAseq_OCCAMS_28 paired BO/OAC tissues_O163	1	OAC_O163	RNAseq	Jammula et al. Gastroenterology 2020; 158:1682–1697	N/A	N/A
patient-RNAseq	Fig. 4G,S4D,5E	patient-RNAseq_OCCAMS_28 paired BO/OAC tissues_B14	1	Barrett's_B14	RNAseq	Jammula et al. Gastroenterology 2020; 158:1682–1697	N/A	N/A
patient-RNAseq	Fig. 4G,S4D,5E	patient-RNAseq_OCCAMS_28 paired BO/OAC tissues_O36	1	OAC_O36	RNAseq	Jammula et al. Gastroenterology 2020; 158:1682–1697	N/A	N/A
patient-RNAseq	Fig. 4G,S4D,5E	patient-RNAseq_OCCAMS_28 paired BO/OAC tissues_B17	1	Barrett's_B17	RNAseq	Jammula et al. Gastroenterology 2020; 158:1682–1697	N/A	N/A
patient-RNAseq	Fig. 4G,S4D,5E	patient-RNAseq_OCCAMS_28 paired BO/OAC tissues_O104	1	OAC_O104	RNAseq	Jammula et al. Gastroenterology 2020; 158:1682–1697	N/A	N/A
patient-RNAseq	Fig. 4G,S4D,5E	patient-RNAseq_OCCAMS_28 paired BO/OAC tissues_B24	2	Barrett's_B24	RNAseq	Jammula et al. Gastroenterology 2020; 158:1682–1697	N/A	N/A
patient-RNAseq	Fig. 4G,S4D,5E	patient-RNAseq_OCCAMS_28 paired BO/OAC tissues_O144	1	OAC_O144	RNAseq	Jammula et al. Gastroenterology 2020; 158:1682–1697	N/A	N/A
patient-RNAseq	Fig. 4G,S4D,5E	patient-RNAseq_OCCAMS_28 paired BO/OAC tissues_B26	2	Barrett's_B26	RNAseq	Jammula et al. Gastroenterology 2020; 158:1682–1697	N/A	N/A
patient-RNAseq	Fig. 4G,S4D,5E	patient-RNAseq_OCCAMS_28 paired BO/OAC tissues_O168	1	OAC_O168	RNAseq	Jammula et al. Gastroenterology 2020; 158:1682–1697	N/A	N/A
patient-RNAseq	Fig. 4G,S4D,5E	patient-RNAseq_OCCAMS_28 paired BO/OAC tissues_B45	1	Barrett's_B45	RNAseq	Jammula et al. Gastroenterology 2020; 158:1682–1697	N/A	N/A
patient-RNAseq	Fig. 4G,S4D,5E	patient-RNAseq_OCCAMS_28 paired BO/OAC tissues_O167	1	OAC_O167	RNAseq	Jammula et al. Gastroenterology 2020; 158:1682–1697	N/A	N/A
patient-RNAseq	Fig. 4G,S4D,5E	patient-RNAseq_OCCAMS_28 paired BO/OAC tissues_B51	1	Barrett's_B51	RNAseq	Jammula et al. Gastroenterology 2020; 158:1682–1697	N/A	N/A
patient-RNAseq	Fig. 4G,S4D,5E	patient-RNAseq_OCCAMS_28 paired BO/OAC tissues_O191	1	OAC_O191	RNAseq	Jammula et al. Gastroenterology 2020; 158:1682–1697	N/A	N/A
patient-RNAseq	Fig. 4G,S4D,5E	patient-RNAseq_OCCAMS_28 paired BO/OAC tissues_B60	1	Barrett's_B60	RNAseq	Jammula et al. Gastroenterology 2020; 158:1682–1697	N/A	N/A
patient-RNAseq	Fig. 4G,S4D,5E	patient-RNAseq_OCCAMS_28 paired BO/OAC tissues_O89	1	OAC_O89	RNAseq	Jammula et al. Gastroenterology 2020; 158:1682–1697	N/A	N/A
patient-RNAseq	Fig. 4G,S4D,5E	patient-RNAseq_OCCAMS_28 paired BO/OAC tissues_B67	1	Barrett's_B67	RNAseq	Jammula et al. Gastroenterology 2020; 158:1682–1697	N/A	N/A
patient-RNAseq	Fig. 4G,S4D,5E	patient-RNAseq_OCCAMS_28 paired BO/OAC tissues_O184	1	OAC_O184	RNAseq	Jammula et al. Gastroenterology 2020; 158:1682–1697	N/A	N/A
patient-RNAseq	Fig. 4G,S4D,5E	patient-RNAseq_OCCAMS_28 paired BO/OAC tissues_B68	1	Barrett's_B68	RNAseq	Jammula et al. Gastroenterology 2020; 158:1682–1697	N/A	N/A
patient-RNAseq	Fig. 4G,S4D,5E	patient-RNAseq_OCCAMS_28 paired BO/OAC tissues_O8	1	OAC_O8	RNAseq	Jammula et al. Gastroenterology 2020; 158:1682–1697	N/A	N/A
patient-RNAseq	Fig. 4G,S4D,5E	patient-RNAseq_OCCAMS_28 paired BO/OAC tissues_B69	1	Barrett's_B69	RNAseq	Jammula et al. Gastroenterology 2020; 158:1682–1697	N/A	N/A
patient-RNAseq	Fig. 4G,S4D,5E	patient-RNAseq_OCCAMS_28 paired BO/OAC tissues_O166	1	OAC_O166	RNAseq	Jammula et al. Gastroenterology 2020; 158:1682–1697	N/A	N/A
patient-RNAseq	Fig. 4G,S4D,5E	patient-RNAseq_OCCAMS_28 paired BO/OAC tissues_B70	1	Barrett's_B70	RNAseq	Jammula et al. Gastroenterology 2020; 158:1682–1697	N/A	N/A
patient-RNAseq	Fig. 4G,S4D,5E	patient-RNAseq_OCCAMS_28 paired BO/OAC tissues_O169	1	OAC_O169	RNAseq	Jammula et al. Gastroenterology 2020; 158:1682–1697	N/A	N/A
patient-RNAseq	Fig. 4G,S4D,5E	patient-RNAseq_OCCAMS_28 paired BO/OAC tissues_B73	1	Barrett's_B73	RNAseq	Jammula et al. Gastroenterology 2020; 158:1682–1697	N/A	N/A
patient-RNAseq	Fig. 4G,S4D,5E	patient-RNAseq_OCCAMS_28 paired BO/OAC tissues_O31	1	OAC_O31	RNAseq	Jammula et al. Gastroenterology 2020; 158:1682–1697	N/A	N/A
patient-RNAseq	Fig. 4G,S4D,5E	patient-RNAseq_OCCAMS_28 paired BO/OAC tissues_B76	1	Barrett's_B76	RNAseq	Jammula et al. Gastroenterology 2020; 158:1682–1697	N/A	N/A
patient-RNAseq	Fig. 4G,S4D,5E	patient-RNAseq_OCCAMS_28 paired BO/OAC tissues_O103	1	OAC_O103	RNAseq	Jammula et al. Gastroenterology 2020; 158:1682–1697	N/A	N/A
patient-RNAseq	Fig. 4G,S4D,5E	patient-RNAseq_OCCAMS_28 paired BO/OAC tissues_B78	1	Barrett's_B78	RNAseq	Jammula et al. Gastroenterology 2020; 158:1682–1697	N/A	N/A
patient-RNAseq	Fig. 4G,S4D,5E	patient-RNAseq_OCCAMS_28 paired BO/OAC tissues_O32	1	OAC_O32	RNAseq	Jammula et al. Gastroenterology 2020; 158:1682–1697	N/A	N/A
patient-RNAseq	Fig. 4G,S4D,5E	patient-RNAseq_OCCAMS_28 paired BO/OAC tissues_B80	1	Barrett's_B80	RNAseq	Jammula et al. Gastroenterology 2020; 158:1682–1697	N/A	N/A
patient-RNAseq	Fig. 4G,S4D,5E	patient-RNAseq_OCCAMS_28 paired BO/OAC tissues_O158	1	OAC_O158	RNAseq	Jammula et al. Gastroenterology 2020; 158:1682–1697	N/A	N/A
patient-RNAseq	Fig. 4G,S4D,5E	patient-RNAseq_OCCAMS_28 paired BO/OAC tissues_B81	1	Barrett's_B81	RNAseq	Jammula et al. Gastroenterology 2020; 158:1682–1697	N/A	N/A
patient-RNAseq	Fig. 4G,S4D,5E	patient-RNAseq_OCCAMS_28 paired BO/OAC tissues_O152	1	OAC_O152	RNAseq	Jammula et al. Gastroenterology 2020; 158:1682–1697	N/A	N/A
patient-RNAseq	Fig. 4G,S4D,5E	patient-RNAseq_OCCAMS_28 paired BO/OAC tissues_B89	1	Barrett's_B89	RNAseq	Jammula et al. Gastroenterology 2020; 158:1682–1697	N/A	N/A
patient-RNAseq	Fig. 4G,S4D,5E	patient-RNAseq_OCCAMS_28 paired BO/OAC tissues_O100	1	OAC_O100	RNAseq	Jammula et al. Gastroenterology 2020; 158:1682–1697	N/A	N/A
patient-RNAseq	Fig. 4G,S4D,5E	patient-RNAseq_OCCAMS_28 paired BO/OAC tissues_B91	1	Barrett's_B91	RNAseq	Jammula et al. Gastroenterology 2020; 158:1682–1697	N/A	N/A
patient-RNAseq	Fig. 4G,S4D,5E	patient-RNAseq_OCCAMS_28 paired BO/OAC tissues_O118	1	OAC_O118	RNAseq	Jammula et al. Gastroenterology 2020; 158:1682–1697	N/A	N/A
patient-RNAseq	Fig. 4G,S4D,5E	patient-RNAseq_OCCAMS_28 paired BO/OAC tissues_B93	1	Barrett's_B93	RNAseq	Jammula et al. Gastroenterology 2020; 158:1682–1697	N/A	N/A
patient-RNAseq	Fig. 4G,S4D,5E	patient-RNAseq_OCCAMS_28 paired BO/OAC tissues_O47	1	OAC_O47	RNAseq	Jammula et al. Gastroenterology 2020; 158:1682–1697	N/A	N/A
patient-RNAseq	Fig. 4G,S4D,5E	patient-RNAseq_OCCAMS_28 paired BO/OAC tissues_B96	1	Barrett's_B96	RNAseq	Jammula et al. Gastroenterology 2020; 158:1682–1697	N/A	N/A
patient-RNAseq	Fig. 4G,S4D,5E	patient-RNAseq_OCCAMS_28 paired BO/OAC tissues_O139	1	OAC_O139	RNAseq	Jammula et al. Gastroenterology 2020; 158:1682–1697	N/A	N/A
patient-RNAseq	Fig. 4G,S4D,5E	patient-RNAseq_OCCAMS_28 paired BO/OAC tissues_B103	1	Barrett's_B103	RNAseq	Jammula et al. Gastroenterology 2020; 158:1682–1697	N/A	N/A
patient-RNAseq	Fig. 4G,S4D,5E	patient-RNAseq_OCCAMS_28 paired BO/OAC tissues_O73	1	OAC_O73	RNAseq	Jammula et al. Gastroenterology 2020; 158:1682–1697	N/A	N/A
patient-RNAseq	Fig. 4G,S4D,5E	patient-RNAseq_OCCAMS_28 paired BO/OAC tissues_B104	1	Barrett's_B104	RNAseq	Jammula et al. Gastroenterology 2020; 158:1682–1697	N/A	N/A
patient-RNAseq	Fig. 4G,S4D,5E	patient-RNAseq_OCCAMS_28 paired BO/OAC tissues_O97	1	OAC_O97	RNAseq	Jammula et al. Gastroenterology 2020; 158:1682–1697	N/A	N/A
patient-RNAseq	Fig. 4G,S4D,5E	patient-RNAseq_OCCAMS_28 paired BO/OAC tissues_B105	1	Barrett's_B105	RNAseq	Jammula et al. Gastroenterology 2020; 158:1682–1697	N/A	N/A
patient-RNAseq	Fig. 4G,S4D,5E	patient-RNAseq_OCCAMS_28 paired BO/OAC tissues_O3	1	OAC_O3	RNAseq	Jammula et al. Gastroenterology 2020; 158:1682–1697	N/A	N/A
patient-RNAseq	Fig. 4G,S4D,5E	patient-RNAseq_OCCAMS_28 paired BO/OAC tissues_B106	1	Barrett's_B106	RNAseq	Jammula et al. Gastroenterology 2020; 158:1682–1697	N/A	N/A
patient-RNAseq	Fig. 4G,S4D,5E	patient-RNAseq_OCCAMS_28 paired BO/OAC tissues_O123	1	OAC_O123	RNAseq	Jammula et al. Gastroenterology 2020; 158:1682–1697	N/A	N/A
patient-RNAseq	Fig. 4G,S4D,5E	patient-RNAseq_OCCAMS_28 paired BO/OAC tissues_B107	1	Barrett's_B107	RNAseq	Jammula et al. Gastroenterology 2020; 158:1682–1697	N/A	N/A
patient-RNAseq	Fig. 4G,S4D,5E	patient-RNAseq_OCCAMS_28 paired BO/OAC tissues_O109	1	OAC_O109	RNAseq	Jammula et al. Gastroenterology 2020; 158:1682–1697	N/A	N/A
patient-RNAseq	Fig. 4G,S4D,5E	patient-RNAseq_OCCAMS_28 paired BO/OAC tissues_B108	1	Barrett's_B108	RNAseq	Jammula et al. Gastroenterology 2020; 158:1682–1697	N/A	N/A
patient-RNAseq	Fig. 4G,S4D,5E	patient-RNAseq_OCCAMS_28 paired BO/OAC tissues_O59	1	OAC_O59	RNAseq	Jammula et al. Gastroenterology 2020; 158:1682–1697	N/A	N/A
patient-RNAseq	Fig. 4G,S4D,5E	patient-RNAseq_OCCAMS_28 paired BO/OAC tissues_B109	1	Barrett's_B109	RNAseq	Jammula et al. Gastroenterology 2020; 158:1682–1697	N/A	N/A
patient-RNAseq	Fig. 4G,S4D,5E	patient-RNAseq_OCCAMS_28 paired BO/OAC tissues_O49	1	OAC_O49	RNAseq	Jammula et al. Gastroenterology 2020; 158:1682–1697	N/A	N/A
